# Molecular epidemiology of *Ascaris lumbricoides* following multiple rounds of community-wide treatment: who infects whom?

**DOI:** 10.1101/2024.12.20.629811

**Authors:** Toby Landeryou, Rosie Maddren, Jack Hearn, Mahlet Belachew, Santiago Rayment Gomez, Ewnetu Firdawek Liyew, Kathryn Forbes, Birhan Mengistu, Scott Lawton, Jude Eze, Geremew Tasew, Ufaysa Angulo, Roy Anderson

## Abstract

Control and elimination of the parasite *Ascaris lumbricoides* relies on mass administration using a limited number of anti-helminthics. Whilst these programs have reduced the infection intensity and prevalence within many endemic regions transmission is poorly understood, with reinfection commonly occurring following cessation of treatment. Here, we utilise genomic data to understand parasite transmission within and between households in a community and the genomic impact of repeated MDA. We sequenced 54 whole-genomes from individuals in a longitudinal cohort epidemiological study of transmission and drug treatment extending over 6 years. We found that fine-scale population structure exists in spatially distinct clusters of infected individuals with reinfection occurring within or between geographically close households. This observation helps inform the policy of future control in low prevalence settings suggesting more targeted treatment of infection hotspots We found evidence of positive selection acting on members of gene families previously implicated in reduced drug efficacy but detect no high frequency of impactful variants. As efforts to eliminate *A. lumbricoides* intensify, our study provides a foundation for genomic surveillance to help identify both who infects whom and the impact of repeated drug treatment.
