## Supplementary Table 1 for "Molecular epidemiology of *Ascaris lumbricoides* following multiple rounds of community-wide treatment: who infects whom?"

### Sheet: Supplementary_Table_1
participant_id	Worm Expulsion Day 1	Worm Expulsion Day 2	Worm Expulsion Day 3	Worm Expulsion Day 4	Worm Expulsion Day 5	count	Treatment compliance year 1	Treatment compliance year 2	Treatment compliance year 3	Treatment compliance year 4	Treatment compliance year 5	Compliance status	Household	Latitude	Longitude
0101a	1	1	0	0	0	2	0	0	0	0	0	Non-Compliant	hh1	7.02983	37.6689
0101b	0	1	0	0	0	1	0	0	0	0	1	Semi-Compliant	hh1	7.02983	37.6689
0102	0	0	1	0	0	1	0	0	1	1	1	Semi-Compliant	hh1	7.02983	37.6689
2002d	0	0	1	0	0	1	0	0	1	0	1	Semi-Compliant	hh10	7.03892	37.6718
2004	0	0	0	1	0	1	1	1	1	1	1	Compliant	hh10	7.03892	37.6718
2004d	1	0	0	0	0	1	1	0	1	0	1	Semi-Compliant	hh10	7.03892	37.6718
2004f	0	3	2	0	0	5	0	0	0	0	0	Non-Compliant	hh11	7.03956	37.6722
2005	1	0	0	0	0	1	0	0	0	1	0	Semi-Compliant	hh11	7.03956	37.6722
2201	0	0	0	0	1	1	0	0	0	1	1	Semi-Compliant	hh12	7.04043	37.6737
2305b	0	1	0	0	0	1	0	1	0	0	1	Semi-Compliant	hh12	7.04043	37.6737
2305c	0	0	1	0	0	1	0	1	1	0	0	Semi-Compliant	hh12	7.04043	37.6737
2403	0	2	3	0	0	5	0	0	0	0	0	Non-Compliant	hh13	7.04525	37.6761
2404	0	1	2	5	0	8	0	0	0	0	0	Non-Compliant	hh13	7.04525	37.6761
2505	0	0	2	1	1	4	1	0	0	0	0	Semi-Compliant	hh14	7.04208	37.6725
2702b	6	25	17	20	24	92	0	0	0	0	0	Non-Compliant	hh14	7.04208	37.6725
3102a	1	2	0	0	0	3	0	0	1	1	0	Semi-Compliant	hh15	7.04508	37.6758
3302	5	13	5	5	0	28	0	0	0	0	0	Non-Compliant	hh15	7.04508	37.6758
3302a	0	0	0	0	1	1	0	0	1	1	1	Semi-compliant	hh15	7.04508	37.6758
3302b	1	0	0	0	0	1	0	1	1	1	0	Semi-Compliant	hh16	7.04525	37.6761
4005	0	0	0	1	0	1	0	0	0	0	0	Non-Compliant	hh16	7.04525	37.6761
4005c	0	1	0	0	0	1	0	0	0	0	0	Non-Compliant	hh16	7.04525	37.6761
4103	0	0	1	0	0	1	0	0	0	0	0	Non-Compliant	hh17	7.04218	37.6725
4202	0	0	0	1	0	1	0	0	0	0	0	Non-Compliant	hh17	7.04218	37.6725
4405	0	1	0	0	0	1	0	0	0	0	0	Non-Compliant	hh17	7.04218	37.6725
7204	0	0	0	0	1	1	0	0	0	0	0	Non-Compliant	hh18	7.02986	37.6689
7205	1	0	0	0	0	1	0	0	0	0	0	Non-Compliant	hh18	7.02986	37.6689
7205b	0	3	0	0	0	3	0	0	0	0	0	Non-Compliant	hh18	7.02986	37.6689
7304a	0	0	1	0	0	1	0	0	0	0	0	Non-Compliant	hh19	7.02984	37.6694
7304b	0	1	0	0	0	1	0	0	0	0	0	Non-Compliant	hh19	7.02984	37.6694
7402	0	0	1	0	0	1	0	0	0	0	0	Non-Compliant	hh19	7.02984	37.6694
033	0	0	5	0	0	5	0	0	0	0	0	Non-Compliant	hh2	7.03086	37.6711
1701	0	0	3	0	1	4	0	0	0	0	0	Non-Compliant	hh2	7.03086	37.6711
1702a	0	1	1	0	0	2	0	0	0	0	0	Non-Compliant	hh2	7.03086	37.6711
9405	0	0	1	0	0	1	0	0	0	0	0	Non-Compliant	hh20	7.04464	37.6755
9504	0	0	3	1	0	4	0	0	0	0	0	Non-Compliant	hh20	7.04464	37.6755
1703a	0	0	0	0	1	1	0	0	0	0	0	Non-Compliant	hh3	7.02803	37.6696
1903b	0	0	3	0	1	4	0	0	0	0	0	Non-Compliant	hh3	7.02803	37.6696
1703d	0	0	1	0	0	1	0	0	0	0	0	Non-Compliant	hh4	7.02841	37.6773
1902	0	0	3	0	0	3	0	0	0	0	0	Non-Compliant	hh4	7.02841	37.6773
1903	0	0	0	1	0	1	0	0	0	0	0	Non-Compliant	hh5	7.02841	37.6773
1903a	0	0	3	0	1	4	0	0	0	0	0	Non-Compliant	hh5	7.02841	37.6773
1904	0	0	3	0	0	3	0	0	0	0	0	Non-Compliant	hh5	7.02841	37.6773
1904b	0	0	0	1	0	1	1	1	1	1	1	Compliant	hh6	7.03768	37.6735
1904c	0	1	3	0	0	4	0	0	0	0	0	Non-Compliant	hh6	7.03768	37.6735
1904d	0	0	1	0	0	1	1	1	1	1	1	Compliant	hh6	7.03768	37.6735
1905b	0	0	0	0	3	3	0	0	0	0	0	Non-Compliant	hh7	7.03956	37.6722
1993a	0	1	0	0	0	1	1	1	1	1	1	Compliant	hh7	7.03956	37.6722
2001a	0	0	0	0	3	3	0	0	0	0	0	Non-Compliant	hh7	7.03956	37.6722
2001b	0	0	0	0	2	2	0	0	0	0	0	Non-Compliant	hh8	7.03896	37.6719
2001c	0	0	0	0	1	1	1	1	1	1	1	Compliant	hh8	7.03896	37.6719
2001d	0	0	0	1	0	1	1	1	1	1	1	Compliant	hh8	7.03896	37.6719
2002	0	0	0	0	1	1	1	1	1	1	1	Compliant	hh9	7.03907	37.6721
2002a	0	0	0	1	2	0	0	0	0	0	0	Non-Compliant	hh9	7.03907	37.6721
2002b	0	0	0	0	3	0	0	0	0	0	0	Non-Compliant	hh9	7.03907	37.6721
