## Supplementary Table 2 for "Molecular epidemiology of *Ascaris lumbricoides* following multiple rounds of community-wide treatment: who infects whom?"

### Sheet: Supplementary Data 1
sample_ID	SRA sample accession	# of spots	# of Bases	Mapped reads (% of total)	Reads mapped with MQ>40 (Count)	Reads mapped with MQ>40 (%)	Median autosomal depth of read coverage
1701	SRR31675196	18534973	5.6G	97.4502	202142800	85.6702	58.0004
1902	SRR31675199	28042567	8.4G	98.8228	106817931	89.1687	34.9756
1903	SRR31675200	26450794	7.9G	98.0624	117634146	78.63	33.257
1904	SRR31675201	30756634	9.2G	93.5716	119416721	82.2174	33.0569
2002	SRR31675202	33813171	10.1G	90.2204	337391428	77.8444	32.8364
2004	SRR31675203	39083031	11.7G	94.9744	94509474	83.7395	31.837
2005	SRR31675204	16076107	4.8G	95.5058	90118167	85.4439	30.1652
2201	SRR31692059	11585306	3.5G	77.1138	88143684	65.7204	28.4038
2403	SRR31692060	26156930	7.8G	97.0152	90054811	86.9997	27.2475
2404	SRR31692061	36410456	10.9G	93.2744	87608003	81.9213	27.0967
2505	SRR31692063	16071546	4.8G	97.9292	86106328	85.4887	27.0592
3302	SRR31692064	26814362	8G	82.383	94044603	72.7551	26.9288
4005	SRR31692065	32047819	9.6G	93.7201	81602691	81.597	26.4139
4103	SRR31692066	13443000	4G	89.1506	77347760	77.2269	26.4028
4202	SRR31692069	35857146	10.8G	99.3814	79579651	77.652	26.1401
4405	SRR31692071	26592023	8G	91.2672	87501713	78.7598	25.7718
7204	SRR31692072	11303251	3.4G	95.1261	77215266	84.1735	25.7086
7205	SRR31692073	27864804	8.4G	82.3825	88533751	71.5982	25.6304
7402	SRR31692074	21309151	6.4G	91.5977	80427034	78.4078	25.5173
9405	SRR31692075	23763101	7.1G	93.5195	79219504	83.8706	25.5039
9504	SRR31692076	32695957	9.8G	95.2902	76224762	85.7865	25.4312
0101a	SRR31692077	9810402	2.9G	98.3896	76726865	80.9769	25.1869
0101b	SRR31692078	16661544	5G	72.5293	73425217	61.4157	25.101
0102	SRR31757516	11649372	3.5G	91.926	82378260	79.805	24.8342
033	SRR31757517	45949566	13.8G	95.7247	78239132	75.5502	24.7512
1702a	SRR31757518	38348940	11.5G	89.9192	74701194	79.435	24.7468
1703a	SRR31757519	19336521	5.8G	95.0546	83832096	76.7977	24.6989
1703d	SRR31757520	31770368	9.5G	93.8889	81065767	74.0061	24.5355
1903a	SRR31757521	19760091	5.9G	89.268	78516037	78.4583	24.4643
1903b	SRR31757522	29316408	8.8G	94.1949	80590182	80.9822	24.1574
1904b	SRR31757523	31606226	9.5G	96.4455	71010005	86.325	24.1205
1904c	SRR31757524	20897449	6.3G	96.6387	75521780	76.0965	24.0771
1904d	SRR31757525	16615908	5G	94.7553	73331550	79.9871	23.1418
1905b	SRR31757527	25796757	7.7G	98.4536	72900983	80.7951	23.1371
1993a	SRR31757528	26410948	7.9G	94.1179	68961331	82.7886	22.9624
2001a	SRR31757529	28302553	8.5G	94.7384	71825763	78.6685	22.91
2001b	SRR31757530	29343287	8.8G	95.8305	68415576	85.1362	22.8812
2001c	SRR31757531	32364777	9.7G	87.1582	69819225	72.83	22.6121
2001d	SRR31757532	17091167	5.1G	92.9838	70394445	81.2155	22.5391
2002a	SRR31757533	36874119	11.1G	95.9289	87197053	83.4809	22.4591
2002b	SRR31757534	27660731	8.3G	92.8411	67456581	81.4994	22.4576
2002d	SRR31757535	11196770	3.4G	73.5328	69531387	65.3879	22.2099
2004d	SRR31757536	17060116	5.1G	95.8766	69272416	81.5248	22.2035
2004f	SRR31757537	28784518	8.6G	86.0899	67796082	76.9628	22.1505
2305b	SRR31757538	19239260	5.8G	99.2978	68368904	66.8281	22.0549
2305c	SRR31757539	31488833	9.4G	81.0225	69311829	71.2696	21.9464
2702b	SRR31757540	12760679	3.8G	98.1099	66694718	81.3659	21.8071
3102a	SRR31757541	13625419	4.1G	82.5477	65508552	72.0613	21.7701
3302a	SRR31757542	27438571	8.2G	94.1742	68961517	74.0211	21.7518
3302b	SRR31757543	18474417	5.5G	77.1112	75985292	67.7978	21.6877
4005c	SRR31757544	12367605	3.7G	57.7244	66110346	51.6333	21.6543
7205b	SRR31757545	40173176	12.1G	79.8139	79916183	71.0322	21.6322
7304a	SRR31757546	5894594	1.8G	95.5616	67086812	75.3273	21.63
7304b	SRR31757547	45002127	13.5G	87.1485	65786099	71.7946	21.3967
